# Epigenetic clocks reveal a rejuvenation event during embryogenesis followed by aging

**DOI:** 10.1101/2021.03.11.435028

**Authors:** Csaba Kerepesi, Bohan Zhang, Sang-Goo Lee, Alexandre Trapp, Vadim N. Gladyshev

## Abstract

The notion that germline cells do not age goes back to the 19^th^ century ideas of August Weismann. However, being in a metabolically active state, they accumulate damage and other age-related changes over time, i.e., they age. For new life to begin in the same young state, they must be rejuvenated in the offspring. Here, we developed a new multi-tissue epigenetic clock and applied it, together with other aging clocks, to track changes in biological age during mouse and human prenatal development. This analysis revealed a significant decrease in biological age, i.e. rejuvenation, during early stages of embryogenesis, followed by an increase in later stages. We further found that pluripotent stem cells do not age even after extensive passaging and that the examined epigenetic age dynamics is conserved across species. Overall, this study uncovers a natural rejuvenation event during embryogenesis and suggests that the minimal biological age (the ground zero) marks the beginning of organismal aging.
