## Supplementary Table S1 for "Epigenetic clocks reveal a rejuvenation event during embryogenesis followed by aging"

### Sheet: MultiTissue_rDNA_clock-Overlap_
Supplementary Table S1 | Intercept and weights of the multi tissue ribosomal DNA clock. We used the original coordinates of the rDNA sequence (BK000964.3) without any modification. The clock expects input methylation values between 0 and 1 and it predicts age of mice in months. I don't use any transformation function (e.g. exp) for prediction.
Intercept	13.655
155	1.60269
170	-7.5954
205	-10.341
221	-3.41517
230	14.0215
239	9.46556
248	4.92418
673	-0.526537
701	3.57365
703	3.01445
710	-3.13655
717	-14.2112
730	8.95195
737	5.49245
741	-4.14267
750	9.64227
761	6.654
769	14.1758
967	9.32982
973	7.61247
1004	-5.57208
1006	-12.3714
1022	-12.5574
1025	-0.443506
1041	-11.1986
1112	-7.67482
1120	-17.2057
1140	15.0523
1173	14.6204
1351	7.8521
1375	-0.735685
1416	0.0260941
1430	-6.82792
1432	0.398685
1436	-3.30691
1440	-7.75733
1442	-6.90387
1565	-2.63444
1576	-1.94383
1587	-21.2366
1593	-0.13807
1607	-0.443972
1628	-11.5501
1639	-3.8737
2197	-19.2922
2200	-2.68618
2202	0.883671
2205	1.95136
2208	6.29197
2212	-3.3325
2228	5.97528
2232	4.91221
2242	-1.87988
2255	1.48188
2263	-13.9356
2269	-1.94275
2281	2.20457
2286	22.2927
2292	-2.9537
2316	12.8255
2319	29.9838
2331	-14.2824
2336	-1.20952
2339	-9.24545
2388	6.09411
2729	6.41694
2735	-0.528976
2737	-5.6262
2741	-1.82907
2746	-14.8152
2756	-10.0159
2758	-5.3704
2776	-4.03586
2780	-2.00818
2799	-11.9759
3385	-4.50481
3392	20.3487
3398	1.78813
3400	-0.950859
3403	5.85758
3405	-2.43855
3423	-7.05153
3431	1.90818
3433	16.4663
3436	-0.879489
3442	18.673
3448	-18.765
3453	2.84063
3455	6.61391
3458	-12.5601
3466	1.66436
3468	-0.578548
3475	-13.7373
4080	1.66788
4096	7.52985
4132	13.8319
4136	-17.4926
4287	9.97403
4290	-1.75224
4314	1.87503
4319	-8.79787
4323	-9.21427
4327	-8.61045
4334	9.58204
4339	-6.93463
4342	3.95609
4345	8.59174
4354	-3.71203
4358	5.99868
4377	-15.6763
4982	-2.40986
4985	-11.4032
4992	-6.83552
5002	-16.7226
5040	2.57536
5047	7.62472
5055	-0.614928
5072	-4.16532
5075	-1.60763
5171	-18.8547
5213	-9.06315
5241	-1.2582
5261	0.181429
5280	-3.16009
5286	1.56825
5318	11.3053
5324	18.719
5344	0.731629
5572	16.6253
5579	5.85738
5581	8.63434
5590	6.7448
5616	-14.964
5642	10.7232
5769	4.63216
5776	-2.3245
5785	1.74769
5790	-1.0054
5801	6.93059
5805	6.82016
5957	2.763
5964	-9.82905
5967	-5.97068
5971	-6.3156
5973	-10.4962
5982	-10.1166
6023	-1.72488
6241	-6.41894
6254	-8.58235
6257	-4.7473
6259	-4.75529
6276	-13.8312
6288	-6.09997
6295	0.680703
6297	-9.40722
6318	18.2774
6320	-8.47308
6330	12.3762
6339	24.723
6796	6.67684
6810	13.3044
6817	2.55255
6833	-1.23889
6836	0.272523
6846	5.20499
6854	10.982
6864	-1.53844
7006	23.8308
7014	4.34693
7026	5.41978
7029	-1.84411
7036	3.29837
7044	38.4835
7046	9.22498
7053	-10.56
7058	-3.01114
7070	-6.68569
7072	-9.57806
7109	-6.5271
7114	3.94449
7123	12.0406
7130	-5.96379
7141	4.88618
7149	-7.09545
7156	-0.316413
7164	-2.94966
7166	-4.98747
7168	-10.0656
7174	1.40004
7176	-4.67498
7179	7.19571
7181	4.35015
7198	-11.1007
7200	-3.73058
7206	-8.2157
7354	8.57663
7364	4.76046
7366	5.5526
7370	1.20879
7385	2.43536
7394	-4.78361
7408	-5.76412
7412	2.6575
7415	-7.48247
7427	3.83244
7437	7.14605
7441	6.79305
7443	-5.17221
7452	5.23276
7474	-10.3313
7478	13.4185
7482	18.7815
7488	0.348549
7518	12.5472
7530	-8.60191
7536	2.60549
7540	17.3685
7544	0.490064
7546	-5.42388
7555	8.47173
7557	9.5876
8461	7.20357
8466	11.0867
8472	9.54864
8489	-8.25886
8535	-8.33123
8543	3.99246
8557	-20.7562
9172	6.56804
9181	0.0726027
9184	-10.9691
9190	-4.01488
9192	0.771616
9199	11.8553
9202	15.3527
9208	-1.83348
9212	-5.91781
9216	0.05806
9222	1.47769
9225	-2.32934
9228	-0.39532
9234	-6.38206
9246	-3.02421
9421	-0.302904
9440	-8.06365
9444	-25.7652
9446	-1.2215
9456	-14.6631
9486	2.92548
9825	20.4558
9835	3.41198
9845	-9.60247
9848	6.0183
9895	8.32524
10014	5.23637
10019	14.7247
10024	-0.0389514
10029	-8.86444
10035	-12.7693
10041	-10.6378
10047	-7.83291
10049	-1.79683
10056	-1.11206
10062	5.92934
10070	6.80692
10075	-2.24751
10083	3.35041
10101	20.1187
10105	0.492985
10202	11.5795
10212	8.79424
10215	3.99823
10254	2.1392
10270	2.98644
10491	-8.00859
10526	-15.8912
10542	-9.03092
10547	-9.06224
10560	21.2877
10574	-5.63039
10577	-6.6335
10579	-3.22284
10650	6.17454
10655	-2.39449
10667	-5.87452
10728	2.59943
10736	12.5893
10742	-1.05386
10750	9.45915
10780	-3.10647
10784	-11.3494
10794	-22.4519
10796	-27.2989
10801	-8.16058
10811	-11.3793
10813	-0.35659
10815	2.67908
10818	2.4992
10820	-9.78792
10828	3.06021
10833	-8.64895
11190	-12.0116
11193	-12.7977
11195	2.35241
11208	9.59582
11210	12.7001
11218	26.6591
11234	-1.86342
11243	7.96932
11852	4.88628
11860	-2.63572
11868	-17.592
11875	7.23054
11895	5.97735
11902	2.27927
11906	6.80752
11911	-13.8703
11913	7.77968
11919	12.7158
11923	-5.65503
11927	-6.24135
11929	5.90848
11934	-10.1085
12673	30.6355
12685	0.327866
12693	-5.67814
12697	-16.9786
12702	-4.28417
12709	-6.01894
12713	-13.0581
12731	5.42553
12743	6.72379
13271	0.566323
13279	26.2762
13288	18.4741
13292	5.4797
13308	12.6061
13321	40.3528
13323	-15.6312
13325	-14.7929
13328	8.63461
13330	24.119
13336	-4.3008
13339	-4.4513
13343	-6.55906
13347	-15.4078
13361	-0.604199
13363	-25.7475
20477	-9.99468
20491	-0.442119
43040	13.333
43073	-0.505317
43075	-0.66739
43081	0.726612
43108	6.4595
